# Explaining decisions of Graph Convolutional Neural Networks: patient-specific molecular subnetworks responsible for metastasis prediction in breast cancer

**DOI:** 10.1101/2020.08.05.238519

**Authors:** Hryhorii Chereda, Annalen Bleckmann, Kerstin Menck, Júlia Perera-Bel, Philip Stegmaier, Florian Auer, Frank Kramer, Andreas Leha, Tim Beißbarth

**Affiliations:** Medical Bioinformatics, University Medical Center Göttingen, Germany; Dept. of Medicine A (Hematology, Oncology, Hemostaseology and Pulmonology), University Hospital Muenster, Germany; Hospital del Mar Medical Research Institute (IMIM) Barcelona, Spain; geneXplain GmbH, Wolfenbüttel, Germany; IT Infrastructure for Translational Medical Research, University of Augsburg, Germany; Medical Statistics, University Medical Center Göttingen, Germany

**Keywords:** gene expression data, explainable AI, personalized medicine, precision medicine, classification of cancer, deep learning, prior knowledge, molecular networks

## Abstract

**Motivation:** Contemporary deep learning approaches show cutting-edge performance in a variety of complex prediction tasks. Nonetheless, the application of deep learning in healthcare remains limited since deep learning methods are often considered as non-interpretable black-box models. Layer-wise Relevance Propagation (LRP) is a technique to explain decisions of deep learning methods. It is widely used to interpret Convolutional Neural Networks (CNNs) applied on image data. Recently, CNNs started to extend towards non-euclidean domains like graphs. Molecular networks are commonly represented as graphs detailing interactions between molecules. Gene expression data can be assigned to the vertices of these graphs. In other words, gene expression data can be structured by utilizing molecular network information as prior knowledge. Graph-CNNs can be applied to structured gene expression data, for example, to predict metastatic events in breast cancer. Therefore, there is a need for explanations showing which part of a molecular network is relevant for predicting an event, e.g. distant metastasis in cancer, for each individual patient.

**Results:** We extended the procedure of LRP to make it available for Graph-CNN and tested its applicability on a large breast cancer dataset. We present Graph Layer-wise Relevance Propagation (GLRP) as a new method to explain the decisions made by Graph-CNNs. We demonstrate a sanity check of the developed GLRP on a hand-written digits dataset, and then applied the method on gene expression data. We show that GLRP provides patient-specific molecular subnetworks that largely agree with clinical knowledge and identify common as well as novel, and potentially druggable, drivers of tumor progression. As a result this method could be potentially highly useful on interpreting classification results on the individual patient level, as for example in precision medicine approaches or a molecular tumor board.

**Availability:** https://gitlab.gwdg.de/UKEBpublic/graph-lrp https://frankkramer-lab.github.io/MetaRelSubNetVis/
