## Supplementary_File_S1 for "Explaining decisions of Graph Convolutional Neural Networks: patient-specific molecular subnetworks responsible for metastasis prediction in breast cancer"

### Sheet: Subnetwork genes 8 samples
			Huvec_25_Untreated	Huvec_4_TNF	Huvec_19_Untreated	Huvec_4_Untreated	Huvec_23_TNF	Huvec_3_Untreated	Huvec_9_TNF	Huvec_14_TNF
ID	Gene symbol ID	#Subnetworks	129	128	130	127	131	128	130	129
ENSG00000097007	ABL1	8	1	1	1	1	1	1	1	1
ENSG00000075624	ACTB	8	1	1	1	1	1	1	1	1
ENSG00000184009	ACTG1	8	1	1	1	1	1	1	1	1
ENSG00000072110	ACTN1	8	1	1	1	1	1	1	1	1
ENSG00000143537	ADAM15	8	1	1	1	1	1	1	1	1
ENSG00000087274	ADD1	8	1	1	1	1	1	1	1	1
ENSG00000142208	AKT1	8	1	1	1	1	1	1	1	1
ENSG00000182718	ANXA2	8	1	1	1	1	1	1	1	1
ENSG00000142192	APP	8	1	1	1	1	1	1	1	1
ENSG00000111348	ARHGDIB	8	1	1	1	1	1	1	1	1
ENSG00000128272	ATF4	8	1	1	1	1	1	1	1	1
ENSG00000182492	BGN	8	1	1	1	1	1	1	1	1
ENSG00000108561	C1QBP	8	1	1	1	1	1	1	1	1
ENSG00000198668	CALM1	8	1	1	1	1	1	1	1	1
ENSG00000143933	CALM2	8	1	1	1	1	1	1	1	1
ENSG00000160014	CALM3	8	1	1	1	1	1	1	1	1
ENSG00000164305	CASP3	8	1	1	1	1	1	1	1	1
ENSG00000105974	CAV1	8	1	1	1	1	1	1	1	1
ENSG00000110092	CCND1	8	1	1	1	1	1	1	1	1
ENSG00000110651	CD81	8	1	1	1	1	1	1	1	1
ENSG00000125810	CD93	8	1	1	1	1	1	1	1	1
ENSG00000105401	CDC37	8	1	1	1	1	1	1	1	1
ENSG00000170312	CDK1	8	1	1	1	1	1	1	1	1
ENSG00000124762	CDKN1A	8	1	1	1	1	1	1	1	1
ENSG00000118260	CREB1	8	1	1	1	1	1	1	1	1
ENSG00000005339	CREBBP	8	1	1	1	1	1	1	1	1
ENSG00000167193	CRK	8	1	1	1	1	1	1	1	1
ENSG00000099942	CRKL	8	1	1	1	1	1	1	1	1
ENSG00000204435	CSNK2B	8	1	1	1	1	1	1	1	1
ENSG00000044115	CTNNA1	8	1	1	1	1	1	1	1	1
ENSG00000183283	DAZAP2	8	1	1	1	1	1	1	1	1
ENSG00000088986	DYNLL1	8	1	1	1	1	1	1	1	1
ENSG00000107223	EDF1	8	1	1	1	1	1	1	1	1
ENSG00000114942	EEF1B2	8	1	1	1	1	1	1	1	1
ENSG00000254772	EEF1G	8	1	1	1	1	1	1	1	1
ENSG00000182944	EWSR1	8	1	1	1	1	1	1	1	1
ENSG00000092820	EZR	8	1	1	1	1	1	1	1	1
ENSG00000181104	F2R	8	1	1	1	1	1	1	1	1
ENSG00000115641	FHL2	8	1	1	1	1	1	1	1	1
ENSG00000010810	FYN	8	1	1	1	1	1	1	1	1
ENSG00000111640	GAPDH	8	1	1	1	1	1	1	1	1
ENSG00000100083	GGA1	8	1	1	1	1	1	1	1	1
ENSG00000114353	GNAI2	8	1	1	1	1	1	1	1	1
ENSG00000177885	GRB2	8	1	1	1	1	1	1	1	1
ENSG00000084207	GSTP1	8	1	1	1	1	1	1	1	1
ENSG00000116478	HDAC1	8	1	1	1	1	1	1	1	1
ENSG00000196591	HDAC2	8	1	1	1	1	1	1	1	1
ENSG00000185359	HGS	8	1	1	1	1	1	1	1	1
ENSG00000165119	HNRNPK	8	1	1	1	1	1	1	1	1
ENSG00000080824	HSP90AA1	8	1	1	1	1	1	1	1	1
ENSG00000106211	HSPB1	8	1	1	1	1	1	1	1	1
ENSG00000144381	HSPD1	8	1	1	1	1	1	1	1	1
ENSG00000161638	ITGA5	8	1	1	1	1	1	1	1	1
ENSG00000150093	ITGB1	8	1	1	1	1	1	1	1	1
ENSG00000177606	JUN	8	1	1	1	1	1	1	1	1
ENSG00000121774	KHDRBS1	8	1	1	1	1	1	1	1	1
ENSG00000167613	LAIR1	8	1	1	1	1	1	1	1	1
ENSG00000002834	LASP1	8	1	1	1	1	1	1	1	1
ENSG00000100097	LGALS1	8	1	1	1	1	1	1	1	1
ENSG00000102882	MAPK3	8	1	1	1	1	1	1	1	1
ENSG00000277443	MARCKS	8	1	1	1	1	1	1	1	1
ENSG00000147065	MSN	8	1	1	1	1	1	1	1	1
ENSG00000136997	MYC	8	1	1	1	1	1	1	1	1
ENSG00000196531	NACA	8	1	1	1	1	1	1	1	1
ENSG00000196498	NCOR2	8	1	1	1	1	1	1	1	1
ENSG00000109320	NFKB1	8	1	1	1	1	1	1	1	1
ENSG00000100906	NFKBIA	8	1	1	1	1	1	1	1	1
ENSG00000239672	NME1	8	1	1	1	1	1	1	1	1
ENSG00000261371	PECAM1	8	1	1	1	1	1	1	1	1
ENSG00000108518	PFN1	8	1	1	1	1	1	1	1	1
ENSG00000127445	PIN1	8	1	1	1	1	1	1	1	1
ENSG00000113575	PPP2CA	8	1	1	1	1	1	1	1	1
ENSG00000126457	PRMT1	8	1	1	1	1	1	1	1	1
ENSG00000169398	PTK2	8	1	1	1	1	1	1	1	1
ENSG00000196396	PTPN1	8	1	1	1	1	1	1	1	1
ENSG00000179295	PTPN11	8	1	1	1	1	1	1	1	1
ENSG00000136238	RAC1	8	1	1	1	1	1	1	1	1
ENSG00000143947	RPS27A	8	1	1	1	1	1	1	1	1
ENSG00000197747	S100A10	8	1	1	1	1	1	1	1	1
ENSG00000130066	SAT1	8	1	1	1	1	1	1	1	1
ENSG00000118515	SGK1	8	1	1	1	1	1	1	1	1
ENSG00000160691	SHC1	8	1	1	1	1	1	1	1	1
ENSG00000141646	SMAD4	8	1	1	1	1	1	1	1	1
ENSG00000145335	SNCA	8	1	1	1	1	1	1	1	1
ENSG00000161011	SQSTM1	8	1	1	1	1	1	1	1	1
ENSG00000168610	STAT3	8	1	1	1	1	1	1	1	1
ENSG00000188612	SUMO2	8	1	1	1	1	1	1	1	1
ENSG00000163513	TGFBR2	8	1	1	1	1	1	1	1	1
ENSG00000198959	TGM2	8	1	1	1	1	1	1	1	1
ENSG00000167552	TUBA1A	8	1	1	1	1	1	1	1	1
ENSG00000123416	TUBA1B	8	1	1	1	1	1	1	1	1
ENSG00000196230	TUBB	8	1	1	1	1	1	1	1	1
ENSG00000136810	TXN	8	1	1	1	1	1	1	1	1
ENSG00000221983	UBA52	8	1	1	1	1	1	1	1	1
ENSG00000170315	UBB	8	1	1	1	1	1	1	1	1
ENSG00000150991	UBC	8	1	1	1	1	1	1	1	1
ENSG00000103275	UBE2I	8	1	1	1	1	1	1	1	1
ENSG00000035403	VCL	8	1	1	1	1	1	1	1	1
ENSG00000026025	VIM	8	1	1	1	1	1	1	1	1
ENSG00000196419	XRCC6	8	1	1	1	1	1	1	1	1
ENSG00000166913	YWHAB	8	1	1	1	1	1	1	1	1
ENSG00000170027	YWHAG	8	1	1	1	1	1	1	1	1
ENSG00000128245	YWHAH	8	1	1	1	1	1	1	1	1
ENSG00000134308	YWHAQ	8	1	1	1	1	1	1	1	1
ENSG00000137500	CCDC90B	7	1	1	1	1	1	1	1	0
ENSG00000187498	COL4A1	7	1	1	1	1	1	0	1	1
ENSG00000108424	KPNB1	7	1	1	1	0	1	1	1	1
ENSG00000124181	PLCG1	7	1	1	1	1	0	1	1	1
ENSG00000166949	SMAD3	7	1	1	1	0	1	1	1	1
ENSG00000115415	STAT1	7	1	1	0	1	1	1	1	1
ENSG00000153071	DAB2	6	1	1	1	1	0	1	1	0
ENSG00000206503	HLA-A	6	0	1	1	0	1	1	1	1
ENSG00000100030	MAPK1	6	0	1	1	0	1	1	1	1
ENSG00000158092	NCK1	6	0	1	1	0	1	1	1	1
ENSG00000133961	NUMB	6	1	1	1	0	1	0	1	1
ENSG00000137486	ARRB1	5	1	1	1	1	0	0	1	0
ENSG00000082781	ITGB5	5	1	1	1	1	0	1	0	0
ENSG00000115170	ACVR1	4	1	0	1	0	1	1	0	0
ENSG00000096384	HSP90AB1	4	1	0	1	1	0	0	0	1
ENSG00000166598	HSP90B1	4	1	0	0	0	1	1	0	1
ENSG00000147140	NONO	4	1	0	1	1	0	1	0	0
ENSG00000145715	RASA1	4	0	1	1	1	0	1	0	0
ENSG00000125743	SNRPD2	4	1	1	0	1	0	1	0	0
ENSG00000137801	THBS1	4	0	1	0	1	0	1	1	0
ENSG00000108953	YWHAE	4	0	1	1	1	0	0	0	1
ENSG00000177697	CD151	3	0	1	0	0	0	0	1	1
ENSG00000179776	CDH5	3	1	0	1	0	0	1	0	0
ENSG00000103653	CSK	3	0	1	0	0	1	0	0	1
ENSG00000101266	CSNK2A1	3	1	0	0	0	1	0	0	1
ENSG00000134954	ETS1	3	0	0	0	0	1	0	1	1
ENSG00000078369	GNB1	3	1	0	0	1	0	1	0	0
ENSG00000127920	GNG11	3	1	0	0	1	0	1	0	0
ENSG00000138448	ITGAV	3	0	1	0	0	1	0	1	0
ENSG00000162434	JAK1	3	0	0	0	0	1	0	1	1
ENSG00000196611	MMP1	3	0	0	1	0	1	0	0	1
ENSG00000142949	PTPRF	3	1	0	0	1	0	1	0	0
ENSG00000007908	SELE	3	0	0	0	0	1	0	1	1
ENSG00000113140	SPARC	3	0	1	0	0	0	1	1	0
ENSG00000184900	SUMO3	3	0	1	0	1	0	0	0	1
ENSG00000167601	AXL	2	0	0	1	1	0	0	0	0
ENSG00000108691	CCL2	2	0	0	0	0	1	0	0	1
ENSG00000026508	CD44	2	0	0	1	0	0	0	1	0
ENSG00000172757	CFL1	2	0	0	0	1	1	0	0	0
ENSG00000122566	HNRNPA2B1	2	1	0	0	0	1	0	0	0
ENSG00000108622	ICAM2	2	0	0	0	1	0	1	0	0
ENSG00000169564	PCBP1	2	0	0	1	0	0	0	1	0
ENSG00000132646	PCNA	2	1	0	0	0	1	0	0	0
ENSG00000196470	SIAH1	2	0	0	0	0	0	0	1	1
ENSG00000197122	SRC	2	0	0	1	0	0	0	0	1
ENSG00000122862	SRGN	2	0	0	1	0	0	0	1	0
ENSG00000197321	SVIL	2	1	0	0	0	1	0	0	0
ENSG00000003436	TFPI	2	0	0	0	1	0	1	0	0
ENSG00000105397	TYK2	2	0	0	0	0	1	0	1	0
ENSG00000162692	VCAM1	2	0	0	0	0	1	0	1	0
ENSG00000159840	ZYX	2	0	0	1	0	1	0	0	0
ENSG00000143727	ACP1	1	0	0	0	0	0	0	0	1
ENSG00000164111	ANXA5	1	0	0	0	1	0	0	0	0
ENSG00000070831	CDC42	1	1	0	0	0	0	0	0	0
ENSG00000123374	CDK2	1	0	0	0	0	0	0	1	0
ENSG00000168090	COPS6	1	0	0	0	1	0	0	0	0
ENSG00000070770	CSNK2A2	1	0	0	0	0	0	1	0	0
ENSG00000121966	CXCR4	1	0	0	1	0	0	0	0	0
ENSG00000184216	IRAK1	1	0	1	0	0	0	0	0	0
ENSG00000163932	PRKCD	1	0	0	0	0	0	0	0	1
ENSG00000128340	RAC2	1	0	0	0	0	1	0	0	0
ENSG00000141510	TP53	1	0	1	0	0	0	0	0	0
ENSG00000176105	YES1	1	1	0	0	0	0	0	0	0

### Sheet: Gene module enrichment
		Union of 8 subnetworks			Genes in majority of 8 subnetworks			Genes in all 8 subnetworks			Sample HUVEC_14_TNF			Sample HUVEC_19_Untreated			Sample HUVEC_23_TNF			Sample HUVEC_25_Untreated			Sample HUVEC_3_Untreated			Sample HUVEC_4_TNF			Sample HUVEC_4_Untreated			Sample HUVEC_9_TNF
ID	Group size	P-value	Adjusted P-value	Number of hits	P-value	Adjusted P-value	Number of hits	P-value	Adjusted P-value	Number of hits	P-value	Adjusted P-value	Number of hits	P-value	Adjusted P-value	Number of hits	P-value	Adjusted P-value	Number of hits	P-value	Adjusted P-value	Number of hits	P-value	Adjusted P-value	Number of hits	P-value	Adjusted P-value	Number of hits	P-value	Adjusted P-value	Number of hits	P-value	Adjusted P-value	Number of hits
GSE144803 gene module green	869	3.25052e-05	0.000520084	31	0.000896861	0.0143498	21	0.0154574	0.123659	16	3.13887e-05	0.000502219	26	0.00349676	0.0279741	21	4.79008e-07	7.66412e-06	30	0.0273448	0.218759	18	0.00629878	0.0688669	20	0.00020378	0.00326048	24	0.044225	0.3538	17	1.25462e-05	0.00020074	27
GSE144803 upregulated genes logFC 0.5 FDR 0.01	589	0.00397251	0.0317801	19	0.241854	0.948134	9	0.862767	0.988741	4	0.0179562	0.0957661	14	0.34698	0.988309	9	0.00154103	0.0123282	17	0.632554	0.983546	7	0.472506	0.982742	8	0.212911	0.851644	10	0.757931	0.981902	6	0.00359868	0.0287894	16
GSE144803 gene module turquoise	1801	0.0108154	0.0576819	42	0.00664946	0.0531957	32	0.0017696	0.0283136	31	0.00975102	0.0780081	34	0.00338591	0.0279741	36	0.0210083	0.112044	33	0.00544925	0.087188	35	0.00860836	0.0688669	34	0.00860836	0.0688669	34	0.000548533	0.00877653	38	0.0110156	0.0587501	34
GSE144803 differentially expressed genes logFC 0.5 FDR 0.01	1014	0.0738238	0.278209	23	0.635875	0.971047	11	0.982796	0.988741	5	0.313117	0.834977	15	0.66453	0.988309	12	0.10485	0.419398	18	0.911304	0.983546	9	0.750316	0.982742	11	0.642946	0.986322	12	0.832681	0.981902	10	0.155177	0.496566	17
GSE144803 gene module pink	467	0.0869404	0.278209	12	0.296292	0.948134	7	0.204144	0.816577	7	0.075305	0.30122	10	0.147569	0.787034	9	0.259893	0.831656	8	0.246726	0.983546	8	0.380023	0.982742	7	0.380023	0.986322	7	0.372318	0.981902	7	0.0784268	0.313707	10
GSE144803 gene module magenta	433	0.104599	0.278931	11	0.235387	0.948134	7	0.157204	0.816577	7	0.188943	0.604617	8	0.323511	0.988309	7	0.330541	0.881442	7	0.10214	0.544749	9	0.183518	0.97876	8	0.0480379	0.256202	10	0.178161	0.950194	8	0.194435	0.518494	8
GSE144803 downregulated logFC -0.5 FDR 0.01	425	0.926317	0.997479	4	0.960513	0.971047	2	0.988741	0.988741	1	0.996238	0.996238	1	0.915814	0.988309	3	0.996554	0.996554	1	0.974626	0.983546	2	0.910487	0.982742	3	0.973666	0.986322	2	0.787827	0.981902	4	0.996399	0.996399	1
GSE144803 gene module black	552	0.56847	0.997479	9	0.888594	0.971047	4	0.826435	0.988741	4	0.840897	0.996238	5	0.721589	0.988309	6	0.728452	0.996554	6	0.840897	0.983546	5	0.835964	0.982742	5	0.92504	0.986322	4	0.700286	0.981902	6	0.845708	0.996399	5
GSE144803 gene module blue	1718	0.99158	0.997479	18	0.948572	0.971047	14	0.988629	0.988741	10	0.981552	0.996238	14	0.983147	0.988309	14	0.97098	0.996554	15	0.903948	0.983546	17	0.962789	0.982742	15	0.979821	0.986322	14	0.977943	0.981902	14	0.983147	0.996399	14
GSE144803 gene module brown	1280	0.984364	0.997479	13	0.968612	0.971047	9	0.96114	0.988741	8	0.994798	0.996238	8	0.988309	0.988309	9	0.995623	0.996554	8	0.947022	0.983546	11	0.900996	0.982742	12	0.986322	0.986322	9	0.939851	0.981902	11	0.988309	0.996399	9
GSE144803 gene module grey	928	0.950906	0.997479	10	0.92159	0.971047	7	0.924402	0.988741	6	0.958609	0.996238	7	0.855609	0.988309	9	0.923635	0.996554	8	0.915834	0.983546	8	0.843054	0.982742	9	0.911684	0.986322	8	0.953813	0.981902	7	0.919816	0.996399	8
GSE144803 gene module purple	375	0.592766	0.997479	6	0.438956	0.971047	5	0.541671	0.988741	4	0.711101	0.996238	4	0.53243	0.988309	5	0.722453	0.996554	4	0.346136	0.983546	6	0.339442	0.982742	6	0.518464	0.986322	5	0.332762	0.981902	6	0.716819	0.996399	4
GSE144803 gene module red	526	0.775298	0.997479	7	0.86502	0.971047	4	0.796485	0.988741	4	0.66975	0.996238	6	0.67708	0.988309	6	0.819459	0.996554	5	0.808943	0.983546	5	0.906574	0.982742	4	0.803506	0.986322	5	0.797948	0.981902	5	0.912779	0.996399	4
GSE144803 gene module salmon	106	0.526982	0.997479	2	0.710791	0.971047	1	0.667411	0.988741	1	0.745836	0.996238	1	0.397292	0.988309	2	0.751253	0.996554	1	0.745836	0.983546	1	0.389805	0.982742	2	0.389805	0.986322	2	0.386046	0.981902	2	0.748559	0.996399	1
GSE144803 gene module tan	133	0.650536	0.997479	2	0.457487	0.971047	2	0.398177	0.988741	2	0.509169	0.996238	2	0.51333	0.988309	2	0.517469	0.996554	2	0.509169	0.983546	2	0.504984	0.982742	2	0.504984	0.986322	2	0.500776	0.981902	2	0.51333	0.996399	2
GSE144803 gene module yellow	592	0.997479	0.997479	3	0.971047	0.971047	3	0.947611	0.988741	3	0.983546	0.996238	3	0.984313	0.988309	3	0.985047	0.996554	3	0.983546	0.983546	3	0.982742	0.982742	3	0.982742	0.986322	3	0.981902	0.981902	3	0.984313	0.996399	3
